# Phylogenomic analyses of *Snodgrassella* isolates from honeybees and bumblebees reveals taxonomic and functional diversity

**DOI:** 10.1101/2021.12.10.472130

**Authors:** Luc Cornet, Ilse Cleenwerck, Jessy Praet, Raphaël R. Leonard, Nicolas J. Vereecken, Denis Michez, Guy Smagghe, Denis Baurain, Peter Vandamme

**Affiliations:** BCCM/IHEM, Mycology and Aerobiology, Sciensano, Bruxelles, Belgium; Laboratory of Microbiology and BCCM/LMG Bacteria Collection, Faculty of Sciences, Ghent University, Ghent, Belgium; InBioS–PhytoSYSTEMS, Eukaryotic Phylogenomics, University of Liège, Liège, Belgium; Agroecology Lab, Université libre de Bruxelles (ULB), Boulevard du Triomphe CP 264/02, 1050 Brussels, Belgium; Laboratory of Zoology, Research Institute for Biosciences, University of Mons, Place du Parc 20, 7000 Mons, Belgium; Laboratory of Agrozoology, Faculty of Bioscience Engineering, Ghent University, Ghent, Belgium

**Keywords:** Honeybee, Bumblebee, Microbiome, Metagenomics, *Snodgrassella*, Phylogenomics, Species delineation, Functional analysis, Metabolic modelling

## Abstract

*Snodgrassella* is a Betaproteobacteria genus found in the gut of honeybees (*Apis* spp.) and bumblebees (*Bombus* spp). It is part of a conserved microbiome that is composed of few core phylotypes and is essential for bee health and metabolism. Phylogenomic analyses using whole genome sequences of 75 *Snodgrassella* strains from 4 species of honey bees and 14 species of bumblebees showed that these strains formed a monophyletic lineage within the *Neisseriaceae* family, that *Snodgrassella* isolates from Asian honeybees diverged early on from the other species in their evolution, that isolates from honeybees and bumblebees were well separated and that this genus consists of at least seven species. We propose to formally name two new *Snodgrassella* species that were isolated from bumblebees, i.e. *Snodgrassella gandavensis* sp. nov. and *Snodgrassella communis* sp. nov. Possible evolutionary scenarios for 107 species or group specific genes revealed very limited evidence for horizontal gene transfer. Functional analyses revealed the importance of small proteins, defense mechanisms, amino acid transport and metabolism, inorganic ion transport and metabolism and carbohydrate transport and metabolism among these 107 specific genes.

**Importance:** The microbiome of honeybees (*Apis* spp.) and bumblebees (*Bombus spp*.) is highly conserved and represented by few phylotypes. This simplicity in taxon composition makes the bee’s microbiome an emergent model organism for the study of gut microbial communities. Since the description of the *Snodgrassella* genus, which was isolated from the gut of honeybees and bumblebees in 2013, a single species, i.e. *Snodgrassella alvi*, has been named. Here we demonstrate that this genus is actually composed of at least seven species, two of them (*Snodgrassella gandavensis* sp. nov. and *Snodgrassella communis* sp. nov.) being formally described in the present publication. We also report the presence of 107 genes specific to *Snodgrassella* species, showing notably the importance of small proteins and defense mechanisms in this genus.

**Data summary:**

1. Cornet L and Vandamme P, European Nucleotide Archive (ENA), Project accession: PRJEB47378
2. Cornet L and Vandamme P, European Nucleotide Archive (ENA), Reads accessions: SAMEA9570070 - SAMEA9570078
3. Cornet L and Vandamme P, European Nucleotide Archive (ENA), Genome accessions: GCA_914768015, GCA_914768025, GCA_914768035, GCA_914768045, GCA_914768055, GCA_914768065, GCA_914768075, GCA_914768085, GCA_914768095.
