## Supplementary material for "Phylogenomic analyses of *Snodgrassella* isolates from honeybees and bumblebees reveals taxonomic and functional diversity": Table1

### Sheet: Feuil1
Genome accession	Strain n°	Species	Group	Isolation source	Geographic origin	Completeness	Contamination	Length	#Contigs	N50
GCF_002777775.1	wkB237*	Snodgrassella sp. nov	Apis Group1	A. andreniformis	Singapore	99.57	0.85	2321012	21	327688
GCF_002777855.1	wkB298*	Snodgrassella sp. nov	Apis Group1	A. cerana	Singapore	99.57	0.85	2338271	42	300195
GCF_002777655.1	wkB273*	Snodgrassella sp. nov	Apis Group1	A. florea	Singapore	99.57	0.85	2317511	31	335346
GCF_013344955.1	ESL0324	Snodgrassella alvi	Apis Group2	A. mellifera	USA	99.57	0.85	2599151	21	554030
GCF_013344995.1	ESL0304	Snodgrassella alvi	Apis Group2	A. mellifera	USA	99.57	0.85	2427362	23	239422
GCF_013346865.1	ESL0323	Snodgrassella alvi	Apis Group2	A. mellifera	USA	99.57	0.85	2665387	37	227440
GCF_016100435.1	W8158	Snodgrassella alvi	Apis Group2	A. mellifera	USA	99.57	1.50	2572927	22	817650
GCF_016100485.1	W6238H14	Snodgrassella alvi	Apis Group2	A. mellifera	USA	99.57	1.07	2493315	33	676521
GCF_016100525.1	W6238H11	Snodgrassella alvi	Apis Group2	A. mellifera	USA	99.57	1.07	2488149	29	680931
GCF_016100575.1	M0351	Snodgrassella alvi	Apis Group2	A. mellifera	USA	99.57	1.07	2445778	24	1728374
GCF_016100865.1	W8132	Snodgrassella alvi	Apis Group2	A. mellifera	USA	99.57	1.07	2402212	17	1685768
GCF_016100875.1	W8124*	Snodgrassella alvi	Apis Group2	A. mellifera	USA	99.57	0.85	2374073	13	1777221
GCF_016101225.1	W8135	Snodgrassella alvi	Apis Group2	A. mellifera	USA	99.57	0.85	2403944	18	1368577
GCF_016101245.1	W8134	Snodgrassella alvi	Apis Group2	A. mellifera	USA	99.57	0.85	2404985	18	1368577
GCF_016101465.1	M0110	Snodgrassella alvi	Apis Group2	A. mellifera	USA	99.57	0.64	2542136	49	358478
GCF_016101495.1	M0112	Snodgrassella alvi	Apis Group2	A. mellifera	USA	99.57	0.64	2542583	47	358478
GCF_016101535.1	M0118	Snodgrassella alvi	Apis Group2	A. mellifera	USA	99.57	0.64	2544967	53	358478
GCF_000600005.1	wkB2*	Snodgrassella alvi	Apis Group2	A. mellifera	USA	99.57	0.85	2527978	1	2527978
GCF_002088655.1	N-23	Snodgrassella alvi	Apis Group2	A. mellifera	Norway	99.57	0.85	2421693	128	38667
GCF_002088575.1	N9*	Snodgrassella alvi	Apis Group2	A. mellifera	Norway	99.57	0.85	2403335	129	42232
GCF_002088755.1	N-S1	Snodgrassella alvi	Apis Group2	A. mellifera	Norway	99.57	0.85	2420873	98	50074
GCF_002088595.1	N-S2	Snodgrassella alvi	Apis Group2	A. mellifera	Norway	99.57	0.85	2421229	73	61427
GCF_002088635.1	N-S3*	Snodgrassella alvi	Apis Group2	A. mellifera	Norway	99.57	0.43	2463518	79	70149
GCF_002088665.1	N-S4*	Snodgrassella alvi	Apis Group2	A. mellifera	Norway	99.57	0.85	2421486	38	133936
GCF_002088765.1	N-S5	Snodgrassella alvi	Apis Group2	A. mellifera	Norway	99.57	0.85	2417615	77	56721
GCF_002088525.1	N-W4	Snodgrassella alvi	Apis Group2	A. mellifera	Norway	99.57	0.85	2421251	75	55544
GCF_002088555.1	N-W7*	Snodgrassella alvi	Apis Group2	A. mellifera	Norway	99.57	0.85	2423318	62	70113
GCF_002777865.1	PEB0171*	Snodgrassella alvi	Apis Group2	A. mellifera	USA	99.57	1.28	2520622	77	117138
GCF_002777875.1	PEB0178	Snodgrassella alvi	Apis Group2	A. mellifera	USA	99.15	1.37	2524932	135	43076
GCF_002777735.1	wkB9	Snodgrassella alvi	Apis Group2	A. mellifera	USA	99.57	0.88	2548535	15	663898
GCF_002088405.1	A-10-12	Snodgrassella alvi	Apis Group2	A. mellifera	USA	99.57	0.43	2501655	63	65004
GCF_002089015.1	A11	Snodgrassella alvi	Apis Group2	A. mellifera	USA	99.57	0.85	2430265	122	42222
GCF_002088695.1	A-11-12	Snodgrassella alvi	Apis Group2	A. mellifera	USA	99.57	0.43	2500985	90	53637
GCF_002088735.1	A-1-12*	Snodgrassella alvi	Apis Group2	A. mellifera	USA	99.57	0.43	2502286	58	91493
GCF_002088675.1	A12*	Snodgrassella alvi	Apis Group2	A. mellifera	USA	99.57	0.85	2399919	214	19825
GCF_002088395.1	A2*	Snodgrassella alvi	Apis Group2	A. mellifera	USA	99.57	0.85	2425186	84	56386
GCF_002088585.1	A-2-12	Snodgrassella alvi	Apis Group2	A. mellifera	USA	99.57	0.43	2502682	75	64388
GCF_002088455.1	A3	Snodgrassella alvi	Apis Group2	A. mellifera	USA	99.57	0.85	2428731	109	44108
GCF_002088475.1	A5	Snodgrassella alvi	Apis Group2	A. mellifera	USA	99.57	0.85	2430376	120	40275
GCF_002088465.1	A-5-24	Snodgrassella alvi	Apis Group2	A. mellifera	USA	99.57	0.43	2490743	172	28499
GCF_002088515.1	A-9-24	Snodgrassella alvi	Apis Group2	A. mellifera	USA	99.57	0.43	2501107	62	83544
GCF_002088415.1	Aw-18	Snodgrassella alvi	Apis Group2	A. mellifera	USA	99.57	0.85	2497111	88	55786
GCF_002019415.1	Aw-20*	Snodgrassella alvi	Apis Group2	A. mellifera	USA	99.57	0.85	2498497	65	75805
GCF_003202885.1	ESL0196*	Snodgrassella alvi	Apis Group2	A. mellifera	Switzerland	99.57	0.43	2446304	15	1281809
GCF_002777925.1	MS1-3	Snodgrassella alvi	Apis Group2	A. mellifera	USA	99.57	0.85	2500663	93	50239
GCF_002777695.1	wkB332*	Snodgrassella alvi	Apis Group2	A. mellifera	Malaysia	99.57	1.28	2487419	30	502922
GCF_002777815.1	wkB339	Snodgrassella alvi	Apis Group2	A. mellifera	Malaysia	99.57	0.85	2499917	27	431105
GCF_002406645.1	E1*	Snodgrassella alvi	Apis Group2	A. mellifera	USA	98.24	0.85	2388322	156	47816
GCF_002777705.1	HK3*	Snodgrassella sp. nov	Bombus Group1	B. pensylvanicus	USA	99.57	0.85	2609176	74	92612
GCF_002777795.1	HK9x*	Snodgrassella sp. nov	Bombus Group1	B. pensylvanicus	USA	99.57	0.90	2568638	110	120216
GCF_002777325.1	Pens2-2-5	Snodgrassella sp. nov	Bombus Group1	B. pensylvanicus	USA	99.57	0.43	2486143	132	102952
GCF_002777745.1	WF3-3*	Snodgrassella sp. nov	Bombus Group1	B. pensylvanicus	USA	99.57	0.85	2603503	67	133888
GCF_002777825.1	Nev4-2*	Snodgrassella sp. nov	Bombus Group2	B. nevadensis	USA	91.45	1.28	2582966	90	95658
GCF_002777315.1	App2-2*	Snodgrassella sp. nov	Bombus Group3	B. appositus	USA	99.15	0.00	2483892	119	47667
GCF_002777425.1	App4-8	Snodgrassella sp. nov	Bombus Group3	B. appositus	USA	99.57	0.43	2577724	115	71597
GCF_002777465.1	App6-4*	Snodgrassella sp. nov	Bombus Group3	B. appositus	USA	99.57	0.85	2623320	108	97352
GCA_914768095	R-53680*	Snodgrassella sp. nov	Bombus Group4	B. lapidarius	Belgium	99.57	0.43	2526951	46	155676
GCA_914768025	LMG 30236*	Snodgrassella sp. nov	Bombus Group4	B. pascuorum	Belgium	99.57	0.00	2507157	45	132469
GCF_000695565.1	wkB12*	Snodgrassella sp. nov	Bombus Group5	B. bimaculatus	USA	99.57	0.43	2438497	34	337275
GCF_002777415.1	Fer1-2*	Snodgrassella sp. nov	Bombus Group5	B. fervidus	USA	99.57	0.85	2442708	66	153029
GCF_002777485.1	Fer2-2*	Snodgrassella sp. nov	Bombus Group5	B. fervidus	USA	99.57	0.85	2358796	53	132767
GCF_002777335.1	Gris2-3-4	Snodgrassella sp. nov	Bombus Group5	B. griseocollis	USA	99.57	0.43	2417520	62	183509
GCF_002777525.1	Gris1-3	Snodgrassella sp. nov	Bombus Group5	B. griseocollis	USA	99.57	0.48	2441972	58	128979
GCF_002777615.1	Gris1-6	Snodgrassella sp. nov	Bombus Group5	B. griseocollis	USA	99.57	0.43	2459690	50	149104
GCF_002777595.1	Gris3-4	Snodgrassella sp. nov	Bombus Group5	B. griseocollis	USA	99.57	0.43	2453208	48	122377
GCA_914768055	R-53528*	Snodgrassella sp. nov	Bombus Group5	B. hypnorum	Belgium	99.57	0.43	2287013	43	179794
GCF_002777345.1	Snod2-1-5*	Snodgrassella sp. nov	Bombus Group5	B. impatiens	USA	99.57	0.43	2355707	62	146579
GCA_914768015	R-54863*	Snodgrassella sp. nov	Bombus Group5	B. lapidarius	Belgium	99.57	0.43	2434137	60	124074
GCA_914768085	R-54236	Snodgrassella sp. nov	Bombus Group5	B. lucorum	Belgium	99.57	0.43	2314670	26	184956
GCA_914768035	R-54678*	Snodgrassella sp. nov	Bombus Group5	B. lucorum	Belgium	99.57	0.43	2265685	32	179671
GCF_002777635.1	Occ4-2*	Snodgrassella sp. nov	Bombus Group5	B. occidentalis	USA	99.57	0.43	2487519	54	151012
GCA_914768065	R-53633*	Snodgrassella sp. nov	Bombus Group5	B. pascuorum	Belgium	99.57	0.43	2402464	42	196721
GCA_914768045	R-54841	Snodgrassella sp. nov	Bombus Group5	B. terrestris	Belgium	99.57	0.43	2400984	40	170243
GCA_914768045	LMG 28360*	Snodgrassella sp. nov	Bombus Group5	B. terrestris	Belgium	99.57	0.43	2310392	28	184956
GCF_000695545.1	wkB29	Snodgrassella sp. nov	Bombus Group5	B. vagans	USA	99.57	0.43	2398206	88	184072
GCF_001590725.1	CFCC 13594*	Populibacter corticis	Outgroup	P. canker	USA	98.72	0.00	2372914	131	95649
