## Supplementary material for "Phylogenomic analyses of *Snodgrassella* isolates from honeybees and bumblebees reveals taxonomic and functional diversity": Table2

### Sheet: Feuil1
Group	Gene id	Length	Gene	Mapping Tool	COG pathway	Function
Apis group1	GC_00003784	100			Unknown
Apis group1	GC_00004036	330	AfsA	Mantis	Defense mechanisms	2-oxo-3-(phosphooxy)propyl 3-oxoalkanoate synthase
Apis group1	GC_00004009	235	GlnQ	COG	Amino acid transport and metabolism	ABC-type polar amino acid transport system, ATPase component (GlnQ) (PDB:4YMS)
Apis group1	GC_00003806	86			Unknown
Apis group1	GC_00003947	43			Unknown
Apis group1	GC_00003950	83		Mantis	Defense mechanisms	Permeases of the drug metabolite transporter (DMT) superfamily
Apis group1	GC_00003860	32			Unknown
Apis group1	GC_00003920	32			Unknown
Apis group1	GC_00003767	110			Unknown
Apis group1	GC_00004005	86			Unknown
Apis group1	GC_00004028	78			Unknown
Apis group1	GC_00003774	33		Mantis	Function unknown
Apis group1	GC_00003768	98	SoxR	COG	Transcription	DNA-binding transcriptional regulator, MerR family (SoxR) (PDB:2VZ4)
Apis group1	GC_00003846	53			Unknown
Apis group1	GC_00004043	69			Unknown
Apis group1	GC_00004011	39	vWA-MoxR	Mantis	defense mechanisms	vWA-MoxR associated protein middle region (VMAP-M) 1 - sensing of invasive entities (EMBL)
Apis group1	GC_00003887	53			Unknown
Apis group1	GC_00004656	72			Unknown
Apis group1	GC_00003916	47			Unknown
Apis group2	GC_00001836*	230		COG	Function unknown	Uncharacterized protein, contains DUF2461 domain
Apis group2	GC_00001864	244		mantis	Function unknown	Uncharacterized protein
Apis group2	GC_00001813	75	YozG	COG	Transcription	DNA-binding transcriptional regulator, XRE family (YozG) (PDB:3TYR)
Apis group2	GC_00001812*	213	PspE	COG	Inorganic ion transport and metabolism	Rhodanese-related sulfurtransferase (PspE) (PDB:1TQ1)
Apis group2	GC_00001818*	598	LepA	COG	Translation, ribosomal structure and biogenesis	Translation elongation factor EF-4, membrane-bound GTPase (LepA) (PDB:3DEG)
Apis group2	GC_00001830	114		Mantis	Function unknown
Apis group2	GC_00001846	394	AraJ	COG	Carbohydrate transport and metabolism	Predicted arabinose efflux permease AraJ, MFS family (AraJ) (PDB:4LDS)
Apis group2	GC_00001829	101	MdaB	COG	General function prediction only	Putative NADPH-quinone reductase (modulator of drug activity B) (MdaB) (PDB:1D4A)
Apis group2	GC_00001849	289		Mantis	Function unknown
Apis group2	GC_00001848	355	Lys9	COG	Amino acid transport and metabolism	Saccharopine dehydrogenase, NADP-dependent (Lys9) (PDB:1E5L)
Apis group2	GC_00001833	272	FTR1	COG	Inorganic ion transport and metabolism	High-affinity Fe2+/Pb2+ permease (FTR1)
Apis group2	GC_00001824*	180		mantis	Function unknown
Apis group1&2	GC_00001778	262	YaaA	Mantis	Stress response	peroxide stress protein YaaA
Apis group1&2	GC_00001768	183			Unknown
Apis group1&2	GC_00001766	167	PadC	COG	Secondary metabolites biosynthesis, transport and catabolism	Phenolic acid decarboxylase (PadC) (PDB:2GC9)
Apis group1&2	GC_00001776	328		Mantis	General function prediction only	Short C-terminal domain
Bombus group1	GC_00003663	110	MSP7_C	Mantis	General function prediction only	MSP7-like protein C-terminal domain
Bombus group1	GC_00003592	76		Mantis	Function unknown
Bombus group1	GC_00003535	31			Unknown
Bombus group1	GC_00003491	70	GmrSD	COG	Defense mechanisms	DNAse/DNA nickase specific for phosphorothioated or glycosylated phage DNA, GmrSD/DndB/SspE family
Bombus group1	GC_00003648	62		Mantis	Function unknown
Bombus group1	GC_00003489	29			Unknown
Bombus group1	GC_00003623	29			Unknown
Bombus group1	GC_00003493	35			Unknown
Bombus group1	GC_00003540	69			Unknown
Bombus group1	GC_00003502	41		Mantis	Function unknown
Bombus group3	GC_00004090	277		Mantis	Defense mechanisms	Rhs family protein
Bombus group3	GC_00003889	86	DHAD	Mantis	amino acid transport and metabolism	dihydroxy-acid dehydratase
Bombus group3	GC_00003888	115			Unknown
Bombus group3	GC_00003882	62		Mantis	Function unknown
Bombus group3	GC_00003783	69			Unknown
Bombus group3	GC_00004096	680		Mantis	Defense mechanisms	Rhs family protein
Bombus group3	GC_00003945	52			Unknown
Bombus group3	GC_00003718	266		Mantis	Defense mechanisms	Rhs family protein
Bombus group3	GC_00003802	94			Unknown
Bombus group3	GC_00004066	361		Mantis	Defense mechanisms	Rhs family protein
Bombus group3	GC_00003778	83		Mantis	Function unknown
Bombus group3	GC_00003796	71		Mantis	General function prediction only	deoxyhypusine monooxygenase activity
Bombus group4	GC_00004382	166		Mantis	Function unknown
Bombus group4	GC_00004653	110		Mantis	Function unknown
Bombus group4	GC_00004442	38			Unknown
Bombus group4	GC_00004629	47			Unknown
Bombus group4	GC_00004489	36			Function unknown
Bombus group4	GC_00004467	254	MMPL	COG	Defense mechanisms	Predicted exporter protein, RND superfamily (MMPL) (PDB:5KHN) DRUG exporter
Bombus group4	GC_00004294*	395	AraJ	COG	Carbohydrate transport and metabolism	Predicted arabinose efflux permease AraJ, MFS family (AraJ) (PDB:4LDS)
Bombus group4	GC_00004680	160			Unknown
Bombus group4	GC_00004725	34			Unknown
Bombus group4	GC_00004304	69	Fic_N	COG	Transcription	Fic family protein (PDB:3CUC)
Bombus group4	GC_00004186	46			Unknown
Bombus group4	GC_00004560*	62	HIS2	COG	Amino acid transport and metabolism	Histidinol phosphatase or related hydrolase of the PHP family (HIS2) (PDB:1M65)
Bombus group4	GC_00004631	33			Unknown
Bombus group4	GC_00004357	80			Unknown
Bombus group4	GC_00004742	64			Unknown
Bombus group4	GC_00004735	30			Unknown
Bombus group4	GC_00004255	104		Mantis	Function unknown
Bombus group4	GC_00004450	61			Unknown
Bombus group4	GC_00004308	72		Mantis	Function unknown
Bombus group4	GC_00004249	38		Mantis	Function unknown
Bombus group4	GC_00004340	39			Unknown
Bombus group4	GC_00004716	34			Unknown
Bombus group4	GC_00004446	33			Unknown
Bombus group4	GC_00004728	66		Mantis	Function unknown
Bombus group5	GC_00002418	120			Unknown
Apis - Bombus groups	GC_00001509	376		Mantis	Function unknown
Apis - Bombus groups	GC_00001371	68		Mantis	Function unknown
Apis - Bombus groups	GC_00001428*	270	NlpA	COG	Inorganic ion transport and metabolism	ABC-type metal ion transport system, periplasmic component/surface antigen (NlpA) (PDB:1P99)
Apis - Bombus groups	GC_00001520	548	DAK1	COG	Carbohydrate transport and metabolism	Dihydroxyacetone kinase (DAK1) (PDB:1UN8)
Apis - Bombus groups	GC_00001461	309	DnaJ	COG	Posttranslational modification, protein turnover, chaperones	DnaJ-class molecular chaperone with C-terminal Zn finger domain (DnaJ) (PDB:1BQ0)
Apis - Bombus groups	GC_00001484	273	YvaK	COG	Secondary metabolites biosynthesis, transport and catabolism	Esterase/lipase (YvaK) (PDB:4DIU)
Apis - Bombus groups	GC_00001382	118		Mantis	Function unknown
Apis - Bombus groups	GC_00001454	299	YjjU	COG	Lipid transport and metabolism	Predicted phospholipase, patatin/cPLA2 family (YjjU)
Apis - Bombus groups	GC_00001527	359		Mantis	Function unknown
Apis - Bombus groups	GC_00001467	142		Mantis	Function unknown
Apis - Bombus groups	GC_00001482	268	NosY	COG	Posttranslational modification, protein turnover, chaperones	ABC-type transport system involved in multi-copper enzyme maturation, permease component (NosY)
Apis - Bombus groups	GC_00001439	381		Mantis	Function unknown
Apis - Bombus groups	GC_00001398	208		Mantis	Function unknown
Apis - Bombus groups	GC_00001393	135	EmrE	COG	Defense mechanisms	Multidrug transporter EmrE and related cation transporters (EmrE) (PDB:2I68)
Apis - Bombus groups	GC_00001469	144	ElaA	COG	General function prediction only	Predicted N-acyltransferase, GNAT family (ElaA) (PDB:1XEB
Apis - Bombus groups	GC_00001463	296	SpeB	COG	Amino acid transport and metabolism	Arginase/agmatinase family enzyme (SpeB) (PDB:1CEV)
Apis - Bombus groups	GC_00001414	118	EmrE	COG	Defense mechanisms	Multidrug transporter EmrE and related cation transporters (EmrE) (PDB:2I68)
Apis - Bombus groups	GC_00001408*	277	NlpA	COG	Inorganic ion transport and metabolism	ABC-type metal ion transport system, periplasmic component/surface antigen (NlpA) (PDB:1P99)
Apis - Bombus groups	GC_00001441	142		Mantis	Function unknown
Apis - Bombus groups	GC_00001474	186		Mantis	General function prediction only	peptidase activity
Apis - Bombus groups	GC_00001539	248	MtnX	COG	Amino acid transport and metabolism	2-hydroxy-3-keto-5-methylthiopentenyl-1-phosphate phosphatase (methionine salvage) (MtnX) (PDB:2FEA)
Apis - Bombus groups	GC_00001507	251		COG	Mobilome: prophages, transposons	Phage repressor protein C, contains Cro/C1-type HTH and peptisase s24 domains
Apis - Bombus groups	GC_00001374	530	AspB	COG	Amino acid transport and metabolism	Aspartate/methionine/tyrosine aminotransferase (AspB) (PDB:2O0R)
Apis - Bombus groups	GC_00001419	471	ArgD	COG	Amino acid transport and metabolism	Acetylornithine aminotransferase/4-aminobutyrate aminotransferase (ArgD) (PDB:1SF2)
Apis - Bombus groups	GC_00001464	225	YaeF/YiiX	Mantis	Amino acid transport and metabolism	Permuted papain-like amidase enzyme, YaeF/YiiX, C92 family
